# Centromeric islands constrain CENP-A domain size and position

**DOI:** 10.64898/2026.10.08.757135

**Authors:** Prachi Patel, Domiziana Trasmondi, Barbara G. Mellone

**Affiliations:** Department of Molecular and Cell Biology, University of Connecticut, Storrs CT, 06269, USA; Institute for Systems Genomics, University of Connecticut, Storrs CT, 06269, USA

## Abstract

Centromere identity is specified epigenetically by nucleosomes containing the histone H3 variant CENP-A, yet centromeres are almost invariably embedded within repetitive DNA, suggesting that underlying DNA sequences contribute to the organization of centromeric chromatin. In *Drosophila melanogaster*, CENP-A primarily occupies retroelement-rich islands flanked by simple satellite DNA, but their functional contribution remains unclear. Here, we delete the ∼50-kb island *Giglio* from centromere 3 while preserving the flanking satellites and residual CENP-A chromatin. Despite removal of the DNA sequence associated with most centromeric CENP-A, centromere identity and overall CENP-A levels are preserved at the native locus, indicating that the island itself is not required for centromere identity. Instead, *Giglio* deletion increases variability in CENP-A chromatin organization, producing highly heterogeneous domain sizes and preferential redistribution of the CENP-A domain into the adjacent *dodeca* satellite. Together, these findings demonstrate that *Giglio* is dispensable for centromere identity but constrains the size and position of the CENP-A domain, establishing centromeric islands as key determinants of CENP-A domain architecture.
