## Supplementary material for "Centromeric islands constrain CENP-A domain size and position": Table S1 - Reagents

### Sheet: Reagents
Reagents	Manufacturer	Catalog Number
NaCl	Sigma-Aldrich	S9888
Sodium citrate	Sigma-Aldrich	W302600
Acetic acid (glacial)	Sigma-Aldrich	A3102
Formaldehyde (37%)	Sigma-Aldrich	252549
Formamide	Sigma-Aldrich	47670-1L-F
Dextran sulfate	Millipore	S4030
Tween-20	Sigma-Aldrich	P9416
Triton X-100	Sigma-Aldrich	T9284
BSA (bovine serum albumin)	Sigma-Aldrich	A8577
DAPI	Thermo Fisher Scientific	62248
SlowFade Gold antifade mountant	Thermo Fisher Scientific	S36939
Colchicine	Sigma-Aldrich	C9754-500MG
Acridine Orange	Sigma-Aldrich	A6014-10G
Halocarbon oil	Sigma-Aldrich	H8773
Poly-L-lysine slides	Sigma-Aldrich	P0425
EDTA	Sigma-Aldrich	E5134-100G
HEPES	Sigma-Aldrich	H3375
KCl	Sigma-Aldrich	P9541
CaCl2	Sigma-Aldrich	C5670-100G
MnCl2	Sigma-Aldrich	M3634
MgCl2	Sigma-Aldrich	M8266-100G
Spermidine	Sigma-Aldrich	85558
TAPS (N-tris(hydroxymethyl)methyl-3-aminopropanesulfonic acid)	Sigma-Aldrich	T5130
Ethanol	Fisher Scientific	4355450
Rubber cement	Elmer's	N/A
Parafilm	Sigma-Aldrich	P7543
Dispase/Collagenase	Sigma-Aldrich	10269638001
Concanavalin A-conjugated magnetic beads	EpiCypher	21-1401
CUTANA pAG-Tn5	EpiCypher	15-1017
CUTANA High-Fidelity 2x PCR Master Mix	EpiCypher	15-1016
cOmplete EDTA-free protease inhibitor	Roche	4693132001
Thermolabile Proteinase K	New England Biolabs (NEB)	P8111S
AMPure XP magnetic beads	Beckman Coulter	A63882
NEBuilder HiFi DNA Assembly Master Mix	New England Biolabs (NEB)	E2621S
BbsI-HF restriction enzyme	New England Biolabs (NEB)	R3539S
KpnI-HF restriction enzyme	New England Biolabs (NEB)	R3142S
RNase Cocktail Enzyme Mix	Thermo Fisher Scientific (Invitrogen)	AM2286
Schneider's Drosophila medium	Gibco	21720024
D1000 ScreenTape (TapeStation)	Agilent	5067-5582
DNeasy Blood and Tissue Kits for DNA Isolation	Qiagen	69504
NEBNext® Ultra™ II FS DNA Library Prep Kit for Illumina	New England Biolabs (NEB)	E7805S
Siliconzied coverslips	1.5 24x24 glass coverslips sprayed with RainX	N/A
Tris base	Fisher Bioreagents	BP152
Urea	Fisher Chemical	U15
HybriSlip	Grace Bio-labs	716024
Equipment	Manufacturer	Model / Catalog Number
DeltaVision Ultra inverted fluorescence microscope	Leica Microsystems	DeltaVision Ultra
sCMOS pco.edge detector camera	PCO	pco.edge
100x/1.40 NA oil immersion objective	Olympus	UPLSAPO100XO
40x NA oil immersion objective	Olympus	n/a
Cytospin 3 cytocentrifuge	Shandon (Thermo Fisher)	Cytospin 3
Agilent 4200 TapeStation system	Agilent Technologies	G2991AA
NovaSeq 6000 sequencing system	Illumina	SY-415-1001
NovaSeq X Plus sequencing system	Illumina	20040200
Software	Source / Developer	Version / RRID
softWoRx	Applied Precision / Leica Microsystems	v7.2.1
DeltaVision Ultra Image Acquisition software	Leica Microsystems
FIJI/ImageJ	NIH / open source	RRID:SCR_002285
Photoshop	Adobe	2025
Illustrator	Adobe	2025
GraphPad Prism	GraphPad Software	10
Geneious Prime	Dotmatics	10
DNA/FISH Probes
Target	Type	Source / Manufacturer / Sequence
Dodeca satellite (centromere 3 marker)	LNA oligonucleotide probe	Exiqon (Qiagen); Chang et al., 2019
Giglio Oligopaint probe (centromere 3 identity sequence)	Oligopaint FISH probe	Chang et al., 2019
Alexa 488-Sec6 secondary oligo	Secondary oligo (Oligopaint)	IDT; 5'-/5Alex488N/ATGATCGACCACGGCCAAGACGGAGAGCGTGTGAA/3AlexF488N/-3'
Drosophila Stocks
Short genotype / Alias	Full genotype	Source / Identifier
iso-1 (wild type)	y[1]; Gr22b[iso-1] Gr22d[iso-1] cn[1] CG33964[iso-1] bw[1] speck[1]; MstProx[iso-1] GstD5[iso-1] Rh6[1]	Bloomington Drosophila Stock Center (BDSC); BDSC: 2057
elav-GAL4	P{w[+mC]=GAL4-elav.L}2, P{y[+t7.7] w[+mC]=10XUAS-IVS-mCD8::GFP}attP40/CyO	Bloomington Drosophila Stock Center (BDSC); BDSC: 8765
ey-GAL4/CyO	w[*]; P{w[+m*]=GAL4-ey.H}4-8/CyO	Bloomington Drosophila Stock Center (BDSC); BDSC: 5535
Act5C-GAL4/CyO	y[1] w[*]; P{w[+mC]=Act5C-GAL4}25FO1/CyO, y[+]	Bloomington Drosophila Stock Center (BDSC); BDSC: 4414
UAS-4sgRNAs (pCFD6-UASt:4sgRNAs; attP64)	w[*]; P{w[+mC]=UASt-4sgRNAs}attP64/TM3, Sb	This paper; N/A
UAS-Fok1:dCas9 (pUASz-Fok1:dCas9; attP40)	y1 w67c23; P{w[+mC]=UASz-FokI:dCas9}attP40/CyO	This paper; N/A
elav-GAL4, UAS-GFP (elavG-UAS-GFP)	P{w[+mC]=GAL4-elav.L}2, P{y[+t7.7] w[+mC]=10XUAS-IVS-mCD8::GFP}attP40/CyO	This paper (generated by Jason Palladino)
Plasmids / Constructs
Name	Source	RRID / Accession
pCFD6	Simon Bullock	Addgene 73915
pCFD6-UASt:4sgRNAs (Giglio deletion sgRNAs)	This paper; Port et al., 2014; crisprflydesign.org	N/A
pUASz-Fok1:dCas9	This paper	N/A
pAct-Fok1:dCas9	Simon Bullock	Addgene 62211
pUASz1.0 (backbone vector)	Drosophila Genomics Resource Center (DGRC)	DGRC Stock 1431; RRID:DGRC_1431
Oligos / Primers
Name / Target	Used in	Sequence 5'→3'
PCR1_F	pCFD6-sgRNA assembly PCR	CGGCCCGGGTTCGATTCCCGGCCGATGCAAAATACAGAAGGCTGACTTGGTTTCAGAGCTATGCTGGAAAC
PCR1_R	pCFD6-sgRNA assembly PCR	GACGGCGACTACATCCCTACTGCACCAGCCGGGAATCGAACC
PCR2_F	pCFD6-sgRNA assembly PCR	GTAGGGATGTAGTCGCCGTCGTTTCAGAGCTATGCTGGAAAC
PCR2_R	pCFD6-sgRNA assembly PCR	CATCGCACTTAGTTCTTTGGTGCACCAGCCGGGAATCGAACC
PCR3_F	pCFD6-sgRNA assembly PCR	CCAAAGAACTAAGTGCGATGGTTTCAGAGCTATGCTGGAAAC
PCR3_R	pCFD6-sgRNA assembly PCR	ATTTTAACTTGCTATTTCTAGCTCTAAAACCCTCTGCTCTGCTCCTCTGCTGCACCAGCCGGGAATCGAACC
CUT&Tag i5 universal primer	CUT&Tag library amplification	AATGATACGGCGACCACCGAGATCTACACTAGATCGCTCGTCGGCAGCGTCAGATGTGTAT
CUT&Tag i7_1 barcoded primer	CUT&Tag library amplification	CAAGCAGAAGACGGCATACGAGATTCGCCTTAGTCTCGTGGGCTCGGAGATGTG
CUT&Tag i7_2 barcoded primer	CUT&Tag library amplification	CAAGCAGAAGACGGCATACGAGATCTAGTACGGTCTCGTGGGCTCGGAGATGTG
CUT&Tag i7_3 barcoded primer	CUT&Tag library amplification	CAAGCAGAAGACGGCATACGAGATTTCTGCCTGTCTCGTGGGCTCGGAGATGTG
CUT&Tag i7_4 barcoded primer	CUT&Tag library amplification	CAAGCAGAAGACGGCATACGAGATGCTCAGGAGTCTCGTGGGCTCGGAGATGTG
CUT&Tag i7_5 barcoded primer	CUT&Tag library amplification	CAAGCAGAAGACGGCATACGAGATAGGAGTCCGTCTCGTGGGCTCGGAGATGTG
CUT&Tag i7_6 barcoded primer	CUT&Tag library amplification	CAAGCAGAAGACGGCATACGAGATCATGCCTAGTCTCGTGGGCTCGGAGATGTG
Antibodies
Primary Antibodies
Name	Source / Supplier	Cat. Number / Dilution
Guinea pig polyclonal anti-CENP-C	Gary Karpen lab (gift)	N/A; 1:500
Chicken anti-CENP-A (CID)	Patrick Heun	N/A; 1:500
Rabbit anti-CID/CENP-A (affinity purified)	Active Motif	39720; 1:100
Rabbit anti-H2AvD-pS137 (γH2Av)	Rockland Immunochemicals	600-401-914; 1:250
Rabbit anti-phospho-H3 Ser10 (pH3S10)	Sigma-Aldrich	06-570; 1:1000
Rabbit anti-H3K27me3 (CUT&Tag positive control)	Cell Signaling Technology	9733; 1:100
CUTANA™ IgG Negative Control Antibody	Epicypher	13-0042; 1:100
Secondary Antibodies
Name	Source / Supplier	Cat. Number / Dilution
Alexa Fluor 546 goat anti-guinea pig IgG	Thermo Fisher Scientific	A-11073; 1:500
Alexa Fluor 546 goat anti-chicken IgG	Thermo Fisher Scientific	A-11040; 1:500
Alexa Fluor 488 goat anti-rabbit IgG	Thermo Fisher Scientific	A-11008; 1:500
Anti-Rabbit Secondary Antibody for CUTANA™ CUT&Tag	Epicypher	13-0047; 1:100

### Sheet: FokIdCas9_sequences
Sequence name
Fok1:dCas9 synthetic fragment 1	AAAGGATCCCTCGAGGGTACATGCCTAAGAAGAAGCGGAAGGTGAGCAGCCAACTTGTGAAGTCTGAACTCGAGGAGAAAAAATCAGAGTTGAGACACAAGTTGAAGTACGTGCCACACGAATACATCGAGCTTATCGAGATCGCCAGAAACAGTACCCAGGATAGGATCCTTGAGATGAAAGTCATGGAGTTCTTTATGAAGGTCTACGGTTATAGAGGAAAGCACCTTGGCGGTAGCAGAAAGCCCGATGGCGCCATCTATACTGTCGGATCTCCTATCGATTATGGGGTGATCGTGGATACCAAAGCTTACTCAGGCGGGTACAACTTGCCCATAGGACAAGCCGACGAGATGCAGCGGTATGTCGAAGAGAACCAGACGCGCAACAAGCACATCA…
Fok1:dCas9 synthetic fragment 2	AGCGGAGTGGAGGATCGCTTCAACGCATCCCTGGGAACGTATCACGATCTCCTGAAAATCATTAAAGACAAGGACTTCCTGGACAATGAGGAGAACGAGGACATTCTTGAGGACATTGTCCTCACCCTTACGTTGTTTGAAGATAGGGAGATGATTGAAGAACGCTTGAAAACTTACGCTCATCTCTTCGACGACAAAGTCATGAAACAGCTCAAGAGGCGCCGATATACAGGATGGGGGCGGCTGTCAAGAAAACTGATCAATGGGATCCGAGACAAGCAGAGTGGAAAGACAATCCTGGATTTTCTTAAGTCCGATGGATTTGCCAACCGGAACTTCATGCAGTTGATCCATGATGACTCTCTCACCTTTAAGGAGGACATCCAGAAAGCACAAGTT…
pUASz-FokI:dCas9	GACTCAGGTGGCACTTTTCGGGGAAATGTGCGCGGAACCCCTATTTGTTTATTTTTCTAAATACATTCAAATATGTATCCGCTCATGAGACAATAACCCTGATAAATGCTTCAATAATATTGAAAAAGGAAGAGTATGAGTATTCAACATTTCCGTGTCGCCCTTATTCCCTTTTTTGCGGCATTTTGCCTTCCTGTTTTTGCTCACCCAGAAACGCTGGTGAAAGTAAAAGATGCTGAAGATCAGTTGGGTGCACGAGTGGGTTACATCGAACTGGATCTCAACAGCGGTAAGATCCTTGAGAGTTTTCGCCCCGAAGAACGTTTTCCAATGATGAGCACTTTTAAAGTTCTGCTATGTGGCGCGGTATTATCCCGTATTGACGCCGGGCAAGAGCAA…
