## Supplementary material for "Centromeric islands constrain CENP-A domain size and position": Table S2

### Sheet: Off_target_analysis
gRNA	Location	Sequence Alignment	Mismatches	Coordinates (bp)	Notes
sgRNA1	3R_5	AAATACAGAAGGCTGACTTG	0	19632-19651	On-target site
sgRNA2	3R_5	GACGGCGACTACATCCCTAC	0	19665-19684	On-target site
sgRNA2	tig00022795	GACGGCGACTACATCCCTAC	0	14327-14346	Perfect match off-target
sgRNA3	3R_5	CCAAAGAACTAAGTGCGATG	0	68533-68552	On-target site
sgRNA4	3R_5	CCTCTGCTCTGCTCCTCTGC	0	68567-68586	On-target site
sgRNA4	Multiple loci	CCTC[T→G]GCTCTGCTCCTCTGC	1	Various	49 sites with T→G at position 5

### Sheet: gRNA_summary
gRNA	Sequence (5' → 3')	Target	Perfect Match (0MM)	1 Mismatch	2 Mismatches	Total Off-Targets*
sgRNA1	AAATACAGAAGGCTGACTTG	Left boundary	1	0	0	0
sgRNA2	GACGGCGACTACATCCCTAC	Left boundary	2	0	27	1
sgRNA3	CCAAAGAACTAAGTGCGATG	Right boundary	1	0	1	0
sgRNA4	CCTCTGCTCTGCTCCTCTGC	Right boundary	1	49	1	0
